# Investigating Subpopulation Dynamics in Clonal CHO-K1 Cells with Single-Cell RNA Sequencing

**DOI:** 10.1101/2024.05.22.595338

**Authors:** Luke B Morina, Haoyu Chris Cao, Alice Chen, Swetha Kumar, Kevin S McFarland, Natalia I Majewska, Michael J Betenbaugh, Winston Timp

## Abstract

Chinese Hamster Ovary (CHO) cells are used to produce monoclonal antibodies and other biotherapeutics at industrial scale. Despite their ubiquitous nature in the biopharmaceutical industry, little is known about the behaviors of individual transfected clonal CHO cells. Most CHO cells are assessed on their ability to produce the protein of interest over time, known as their stability. But these CHO cells have primarily been studied in bulk, working under the assumption that these bulk samples are identical because of genetic clonality across the sample; however, this does not address other forms of cellular heterogeneity in these ostensibly clonal cells. It is possible these variable stability phenotypes reflect heterogeneity within the clonal samples. In this study, we performed single-cell RNA sequencing on two clonal CHO-K1 cell populations with different stability phenotypes over a 90 day culture period. Our data showed that the instability of the unstable clone was due in part to the emergence of a low-producing subpopulation in the aged samples. This low-producing subpopulation did not exhibit markers of cellular stress which were expressed in the higher-producing populations. Further multiomic investigation should be performed to better characterize this heterogeneity.
