## Supplemental Tables for "Investigating Subpopulation Dynamics in Clonal CHO-K1 Cells with Single-Cell RNA Sequencing"

### Sheet: Supplementary Table 1
Supplementary Table 1: 78 highly variable genes shared across at least 5 samples
Gene	gene_ids
Hnrnpa1	ENSCGRG00001013129
Atf4	ENSCGRG00001018678
Dab2	ENSCGRG00001021141
Sgk1	ENSCGRG00001022228
Plk2	ENSCGRG00001022259
ENSCGRG00001004162	ENSCGRG00001004162
Tnfsf9	ENSCGRG00001022936
Ifrd1	ENSCGRG00001023172
ENSCGRG00001024024	ENSCGRG00001024024
Cdc20	ENSCGRG00001014621
Nfe2l2	ENSCGRG00001005715
Tubb4b	ENSCGRG00001012850
Slc30a4	ENSCGRG00001015143
Slc2a8	ENSCGRG00001018978
Bub1b	ENSCGRG00001019703
Pttg1	ENSCGRG00001001415
ENSCGRG00001023891	ENSCGRG00001023891
Amotl2	ENSCGRG00001004406
Ccnb2	ENSCGRG00001015914
Idi1	ENSCGRG00001005188
ENSCGRG00001007023	ENSCGRG00001007023
H1f3	ENSCGRG00001009344
ENSCGRG00001017238	ENSCGRG00001017238
Naxe	ENSCGRG00001023331
Rps6ka4	ENSCGRG00001006171
Cdk2ap2	ENSCGRG00001012920
Zfand5	ENSCGRG00001013083
Rbbp6	ENSCGRG00001017193
Slc3a2	ENSCGRG00001025072
Nufip1	ENSCGRG00001012209
Itm2b	ENSCGRG00001015807
Morf4l2	ENSCGRG00001010901
Htatsf1	ENSCGRG00001021602
ENSCGRG00001021912	ENSCGRG00001021912
ENSCGRG00001001675	ENSCGRG00001001675
Lrrc59	ENSCGRG00001003469
Vmp1	ENSCGRG00001006496
C1qtnf1	ENSCGRG00001013304
Pex12	ENSCGRG00001019900
Rsad1	ENSCGRG00001020971
Slfn2	ENSCGRG00001022663
Ezh2	ENSCGRG00001010172
Txnip	ENSCGRG00001010170
Wdr3	ENSCGRG00001019544
Egr1	ENSCGRG00001016318
Herpud1	ENSCGRG00001024418
Sptbn1	ENSCGRG00001001847
Rpp14	ENSCGRG00001015178
Brca2	ENSCGRG00001017867
Dst	ENSCGRG00001003621
Ofd1	ENSCGRG00001010406
Hmgb2	ENSCGRG00001003816
Msmo1	ENSCGRG00001022848
ENSCGRG00001004990	ENSCGRG00001004990
Ldlr	ENSCGRG00001014331
Dnmt1	ENSCGRG00001022275
Prkcsh	ENSCGRG00001022593
Srrt	ENSCGRG00001001594
Hspb1	ENSCGRG00001015556
Cdk1	ENSCGRG00001019727
Ywhaz	ENSCGRG00001014131
Rabggtb	ENSCGRG00001015396
Bcl10	ENSCGRG00001018169
Lgals3	ENSCGRG00001022933
Tnfaip2	ENSCGRG00001008498
Grcc10	ENSCGRG00001000772
Zfp112	ENSCGRG00001017579
Kptn	ENSCGRG00001017146
Trir	ENSCGRG00001014029
Myc	ENSCGRG00001016978
Hspa5	ENSCGRG00001013777
Trib1	ENSCGRG00001013388
ENSCGRG00001015162	ENSCGRG00001015162
ENSCGRG00001012940	ENSCGRG00001012940
ENSCGRG00001012950	ENSCGRG00001012950
Igg_hc	IgH
Igg_lc	IgL

### Sheet: Supplementary Table 2
Supplementary Table 3: Illumina Sequencing and Cell Ranger Statistics
Sample Info			NovaSeq
Sample ID	Clone	Condition	Estimated # cells	total reads	median reads per cell	median genes per cell	genome mapping (%)	transcriptome mapping
1	A	P0 -Gln	7036	516796686	73450	3893	85.8	45.2
2	A	P30 -Gln	4044	374843745	92691	4359	87.9	47.7
3	A	P30 +Gln	6722	519900475	77343	4360	88.7	45.7
4	B	P0 -Gln	5520	589382555	106772	4740	87.9	46.1
5	B	P30 -Gln	7487	851785330	113769	4471	88.5	46.9
6	B	P30 +Gln	7894	961633513	121818	4401	87.2	44.2

### Sheet: Supplementary Table 3
Supplementary Table 3: Percent of cells above expression threshold. 1.5 for heavy chain and 2 for light chain. Log1p transformed data
Sample	Percent of Cells
A_P0-Gln	99.7889
A_P30+Gln	92.2813
A_P30-Gln	98.5393
B_P0-Gln	95.9718
B_P30+Gln	74.2477
B_P30-Gln	52.5616
